# Biosynthesis of oxyresveratrol in mulberry (*Morus alba* L.) is mediated by a group of p-coumaroyl-CoA 2’-hydroxylases acting upstream of stilbene synthases

**DOI:** 10.1101/2024.04.04.588114

**Authors:** Antonio Santiago, Pablo Romero, Ascensión Martínez, María José Martínez, Jone Echeverría, Susana Selles, Raquel Alvarez-Urdiola, Chen Zhang, David Navarro-Payá, Gastón A. Pizzio, Estel·la Micó, Antonio Samper, Jaime Morante, Riccardo Aiese Cigliano, David Manzano, Roque Bru, José Tomás Matus

## Abstract

Mulberry (*Morus alba* L.) is considered a millenary medicinal plant and a food source for silkworms. Different *M. alba* extracts offer a variety of biological and pharmacological properties that are in part attributed to stilbenoids, a small group of phenylpropanoids that include resveratrol and oxyresveratrol. These are naturally present in non-renewable parts of mulberry trees, impeding their efficient extraction. As a way to bypass this spatiotemporal restriction, we generated cell suspensions from mulberry twigs and demonstrated that the combined use of methyl jasmonate and methyl- or hydroxypropyl-β-cyclodextrins elicited a high production of resveratrol and oxyresveratrol, both intra and extracellularly. To identify oxyresveratrol-producing enzymes (unknown to date), we first improved the structural and functional annotation of the mulberry genome by integrating short and long-read sequencing data. We further combined this data with transcriptome, metabolite and proteome time-series evidence to identify a complete set of elicited phenylpropanoid- and stilbenoid-related genes. These included 22 stilbene synthase (*STS*) genes and a group of six *p*-coumaroyl-CoA 2’-hydroxylases (C2’Hs) that were highly co-expressed with resveratrol and oxyresveratrol accumulation. We transiently transformed *Nicotiana benthamiana* plants and grapevine (*Vitis vinifera* L.) cell suspensions to functionally validate the role of C2’Hs as the first committed step of oxyresveratrol synthesis, providing an alternative substrate for STSs by hydroxylating *p*-coumaroyl-coA into 2’4’-dihydroxycinnamoyl-CoA. We offer tools for genomic and transcriptomic exploration in the context of jasmonate elicitation aiding in the characterization of novel stilbenoid-modifying and regulatory genes in the *Morus* genus.
