## Supplemental Table 2 for "Biosynthesis of oxyresveratrol in mulberry (*Morus alba* L.) is mediated by a group of p-coumaroyl-CoA 2’-hydroxylases acting upstream of stilbene synthases"

### Sheet: Pilot experiment
Metabolite concentration on pilot experiment
Treatment	Pigmented cultivar – Sample 1	Pigmented cultivar – Sample 2	Pigmented cultivar – Sample 3	White cultivar – Sample 1	White cultivar – Sample 2	White cultivar – Sample 3	Compound
Control	0.1	0.09	0.06	0.12	0.09	0.1	Oxyresveratrol
MeJA	0.09	0.08	0.11	0.71	0.27	0.48	Oxyresveratrol
MBCD	56.95	72.27	62.31	18.98	40.43	30.48	Oxyresveratrol
MBCD-MeJA	267.89	197.92	278.08	231	120.16	136.58	Oxyresveratrol
Control	0.72	0.61	0.53	0.53	0.53	0.53	Resveratrol
MeJA	0.84	1.43	1.31	1.14	1.15	1.08	Resveratrol
MBCD	31.75	35.91	43.42	54.97	89.41	72.32	Resveratrol
MBCD-MeJA	46.7	47.97	49.43	156.17	153.57	162.19	Resveratrol
