## Supplemental Table 3 for "Biosynthesis of oxyresveratrol in mulberry (*Morus alba* L.) is mediated by a group of p-coumaroyl-CoA 2’-hydroxylases acting upstream of stilbene synthases"

### Sheet: Extracellular aglycones
Metabolite concentration of time course elicitation with MeJA and MBCD
Sample	Timepoint	Concentration (mg/L)	Metabolite	Treatment
C1	0	0	Oxyresveratrol	Control
C1	6	0	Oxyresveratrol	Control
C1	12	0	Oxyresveratrol	Control
C1	24	0	Oxyresveratrol	Control
C1	48	0	Oxyresveratrol	Control
C1	72	0	Oxyresveratrol	Control
C2	0	0	Oxyresveratrol	Control
C2	6	0	Oxyresveratrol	Control
C2	12	0	Oxyresveratrol	Control
C2	24	0	Oxyresveratrol	Control
C2	48	0	Oxyresveratrol	Control
C2	72	0	Oxyresveratrol	Control
C3	0	0	Oxyresveratrol	Control
C3	6	0	Oxyresveratrol	Control
C3	12	0.08	Oxyresveratrol	Control
C3	24	0	Oxyresveratrol	Control
C3	48	0	Oxyresveratrol	Control
C3	72	0	Oxyresveratrol	Control
C4	0	0	Oxyresveratrol	Control
C4	6	0	Oxyresveratrol	Control
C4	12	0.1	Oxyresveratrol	Control
C4	24	0	Oxyresveratrol	Control
C4	48	0	Oxyresveratrol	Control
C4	72	0	Oxyresveratrol	Control
C1	0	0.16	Resveratrol	Control
C1	6	0.17	Resveratrol	Control
C1	12	0.17	Resveratrol	Control
C1	24	0.18	Resveratrol	Control
C1	48	0.17	Resveratrol	Control
C1	72	0.18	Resveratrol	Control
C2	0	0.17	Resveratrol	Control
C2	6	0.19	Resveratrol	Control
C2	12	0.21	Resveratrol	Control
C2	24	0.21	Resveratrol	Control
C2	48	0.17	Resveratrol	Control
C2	72	0.18	Resveratrol	Control
C3	0	0.19	Resveratrol	Control
C3	6	0.19	Resveratrol	Control
C3	12	0.23	Resveratrol	Control
C3	24	0.19	Resveratrol	Control
C3	48	0.17	Resveratrol	Control
C3	72	0.16	Resveratrol	Control
C4	0	0.19	Resveratrol	Control
C4	6	0.18	Resveratrol	Control
C4	12	0.23	Resveratrol	Control
C4	24	0.19	Resveratrol	Control
C4	48	0.19	Resveratrol	Control
C4	72	0.16	Resveratrol	Control
X1	0	0	Oxyresveratrol	Treatment
X1	6	0.33	Oxyresveratrol	Treatment
X1	12	3.55	Oxyresveratrol	Treatment
X1	24	14.28	Oxyresveratrol	Treatment
X1	48	61.42	Oxyresveratrol	Treatment
X1	72	42.85	Oxyresveratrol	Treatment
X2	0	0	Oxyresveratrol	Treatment
X2	6	0.67	Oxyresveratrol	Treatment
X2	12	4.2	Oxyresveratrol	Treatment
X2	24	18.23	Oxyresveratrol	Treatment
X2	48	60.22	Oxyresveratrol	Treatment
X2	72	59.89	Oxyresveratrol	Treatment
X3	0	0	Oxyresveratrol	Treatment
X3	6	0.48	Oxyresveratrol	Treatment
X3	12	2.54	Oxyresveratrol	Treatment
X3	24	12.04	Oxyresveratrol	Treatment
X3	48	63.44	Oxyresveratrol	Treatment
X3	72	60.05	Oxyresveratrol	Treatment
X4	0	0	Oxyresveratrol	Treatment
X4	6	0.53	Oxyresveratrol	Treatment
X4	12	2.35	Oxyresveratrol	Treatment
X4	24	11.47	Oxyresveratrol	Treatment
X4	48	65.82	Oxyresveratrol	Treatment
X4	72	58.22	Oxyresveratrol	Treatment
X1	0	0.17	Resveratrol	Treatment
X1	6	0.25	Resveratrol	Treatment
X1	12	0.91	Resveratrol	Treatment
X1	24	3.01	Resveratrol	Treatment
X1	48	20.61	Resveratrol	Treatment
X1	72	30.5	Resveratrol	Treatment
X2	0	0.2	Resveratrol	Treatment
X2	6	0.26	Resveratrol	Treatment
X2	12	1.37	Resveratrol	Treatment
X2	24	6.37	Resveratrol	Treatment
X2	48	19.2	Resveratrol	Treatment
X2	72	31.93	Resveratrol	Treatment
X3	0	0.23	Resveratrol	Treatment
X3	6	0.25	Resveratrol	Treatment
X3	12	0.77	Resveratrol	Treatment
X3	24	4.09	Resveratrol	Treatment
X3	48	19.25	Resveratrol	Treatment
X3	72	32.66	Resveratrol	Treatment
X4	0	0.21	Resveratrol	Treatment
X4	6	0.25	Resveratrol	Treatment
X4	12	0.77	Resveratrol	Treatment
X4	24	4.86	Resveratrol	Treatment
X4	48	20.29	Resveratrol	Treatment
X4	72	31.97	Resveratrol	Treatment

### Sheet: Intracellular aglycones
Metabolite concentration of time course elicitation with MeJA and MBCD
Sample	Timepoint	Concentration	Metabolite (μg/g FW)	Treatment
C1	0	0.837972	Oxyresveratrol	Control
C1	6	0	Oxyresveratrol	Control
C1	12	0.60396	Oxyresveratrol	Control
C1	24	0.987628	Oxyresveratrol	Control
C1	48	0.434533	Oxyresveratrol	Control
C1	72	1.02589	Oxyresveratrol	Control
C2	0	1.00418	Oxyresveratrol	Control
C2	6	0.00562197	Oxyresveratrol	Control
C2	12	0.498377	Oxyresveratrol	Control
C2	24	1.07619	Oxyresveratrol	Control
C2	48	0.457501	Oxyresveratrol	Control
C2	72	0.290767	Oxyresveratrol	Control
C3	0	0.88188	Oxyresveratrol	Control
C3	6	0	Oxyresveratrol	Control
C3	12	0.444308	Oxyresveratrol	Control
C3	24	0.369737	Oxyresveratrol	Control
C3	48	0.68704	Oxyresveratrol	Control
C3	72	0.659991	Oxyresveratrol	Control
C4	0	0.558791	Oxyresveratrol	Control
C4	6	0	Oxyresveratrol	Control
C4	12	0.901538	Oxyresveratrol	Control
C4	24	0.454234	Oxyresveratrol	Control
C4	48	0.861375	Oxyresveratrol	Control
C4	72	0.827198	Oxyresveratrol	Control
C1	0	0.125344	Resveratrol	Control
C1	6	0.153884	Resveratrol	Control
C1	12	0.101167	Resveratrol	Control
C1	24	0.13328	Resveratrol	Control
C1	48	0.0905903	Resveratrol	Control
C1	72	0.0964031	Resveratrol	Control
C2	0	0.174378	Resveratrol	Control
C2	6	0.109036	Resveratrol	Control
C2	12	0.135342	Resveratrol	Control
C2	24	0.168286	Resveratrol	Control
C2	48	0.0642379	Resveratrol	Control
C2	72	0.0863233	Resveratrol	Control
C3	0	0.148649	Resveratrol	Control
C3	6	0.0962357	Resveratrol	Control
C3	12	0.113768	Resveratrol	Control
C3	24	0.134953	Resveratrol	Control
C3	48	0.0903432	Resveratrol	Control
C3	72	0.102011	Resveratrol	Control
C4	0	0.120813	Resveratrol	Control
C4	6	0.103548	Resveratrol	Control
C4	12	0.114672	Resveratrol	Control
C4	24	0.141201	Resveratrol	Control
C4	48	0.11494	Resveratrol	Control
C4	72	0.125613	Resveratrol	Control
X1	0	0.573044	Oxyresveratrol	Treatment
X1	6	0.00513434	Oxyresveratrol	Treatment
X1	12	0.391059	Oxyresveratrol	Treatment
X1	24	2.75347	Oxyresveratrol	Treatment
X1	48	7.85532	Oxyresveratrol	Treatment
X1	72	5.54735	Oxyresveratrol	Treatment
X2	0	0.962992	Oxyresveratrol	Treatment
X2	6	0.0211114	Oxyresveratrol	Treatment
X2	12	1.00484	Oxyresveratrol	Treatment
X2	24	2.162	Oxyresveratrol	Treatment
X2	48	10.0598	Oxyresveratrol	Treatment
X2	72	7.87844	Oxyresveratrol	Treatment
X3	0	0.815808	Oxyresveratrol	Treatment
X3	6	0.0261052	Oxyresveratrol	Treatment
X3	12	0.996145	Oxyresveratrol	Treatment
X3	24	1.47117	Oxyresveratrol	Treatment
X3	48	7.92002	Oxyresveratrol	Treatment
X3	72	7.9832	Oxyresveratrol	Treatment
X4	0	1.14735	Oxyresveratrol	Treatment
X4	6	0.0342017	Oxyresveratrol	Treatment
X4	12	1.03546	Oxyresveratrol	Treatment
X4	24	2.19968	Oxyresveratrol	Treatment
X4	48	7.49497	Oxyresveratrol	Treatment
X4	72	8.66743	Oxyresveratrol	Treatment
X1	0	0.0539596	Resveratrol	Treatment
X1	6	0.0505431	Resveratrol	Treatment
X1	12	0.0981048	Resveratrol	Treatment
X1	24	0.353276	Resveratrol	Treatment
X1	48	1.09106	Resveratrol	Treatment
X1	72	1.6913	Resveratrol	Treatment
X2	0	0.0541791	Resveratrol	Treatment
X2	6	0.0420822	Resveratrol	Treatment
X2	12	0.11642	Resveratrol	Treatment
X2	24	0.375854	Resveratrol	Treatment
X2	48	1.16667	Resveratrol	Treatment
X2	72	1.39929	Resveratrol	Treatment
X3	0	0.0561391	Resveratrol	Treatment
X3	6	0.0487096	Resveratrol	Treatment
X3	12	0.118898	Resveratrol	Treatment
X3	24	0.239562	Resveratrol	Treatment
X3	48	1.16135	Resveratrol	Treatment
X3	72	1.52441	Resveratrol	Treatment
X4	0	0.0672128	Resveratrol	Treatment
X4	6	0.0577904	Resveratrol	Treatment
X4	12	0.0719117	Resveratrol	Treatment
X4	24	0.328373	Resveratrol	Treatment
X4	48	0.814617	Resveratrol	Treatment
X4	72	1.71659	Resveratrol	Treatment

### Sheet: Intracellular glycosides
Metabolite concentration of time course elicitation with MeJA and MBCD
Sample	Timepoint	Concentration (μg/g FW)	Metabolite	Treatment
C1	0	23.03	Mulberroside A	Control
C1	6	5.12	Mulberroside A	Control
C1	12	17.93	Mulberroside A	Control
C1	24	18.32	Mulberroside A	Control
C1	48	19.36	Mulberroside A	Control
C1	72	21.37	Mulberroside A	Control
C2	0	23.94	Mulberroside A	Control
C2	6	5.99	Mulberroside A	Control
C2	12	14.59	Mulberroside A	Control
C2	24	16.65	Mulberroside A	Control
C2	48	19.13	Mulberroside A	Control
C2	72	18.21	Mulberroside A	Control
C3	0	21.98	Mulberroside A	Control
C3	6	5.68	Mulberroside A	Control
C3	12	15.99	Mulberroside A	Control
C3	24	15.95	Mulberroside A	Control
C3	48	20.28	Mulberroside A	Control
C3	72	21.38	Mulberroside A	Control
C4	0	21.6	Mulberroside A	Control
C4	6	6.04	Mulberroside A	Control
C4	12	12.73	Mulberroside A	Control
C4	24	20.32	Mulberroside A	Control
C4	48	21.46	Mulberroside A	Control
C4	72	19.87	Mulberroside A	Control
X1	0	20.22	Mulberroside A	Treatment
X1	6	5.91	Mulberroside A	Treatment
X1	12	11.94	Mulberroside A	Treatment
X1	24	14.18	Mulberroside A	Treatment
X1	48	14.43	Mulberroside A	Treatment
X1	72	16.03	Mulberroside A	Treatment
X2	0	21.06	Mulberroside A	Treatment
X2	6	4.45	Mulberroside A	Treatment
X2	12	10.23	Mulberroside A	Treatment
X2	24	15.48	Mulberroside A	Treatment
X2	48	16.22	Mulberroside A	Treatment
X2	72	12.85	Mulberroside A	Treatment
X3	0	20.13	Mulberroside A	Treatment
X3	6	6.7	Mulberroside A	Treatment
X3	12	12.95	Mulberroside A	Treatment
X3	24	16.16	Mulberroside A	Treatment
X3	48	14.93	Mulberroside A	Treatment
X3	72	12.17	Mulberroside A	Treatment
X4	0	21.27	Mulberroside A	Treatment
X4	6	6.84	Mulberroside A	Treatment
X4	12	12.77	Mulberroside A	Treatment
X4	24	15.95	Mulberroside A	Treatment
X4	48	15.04	Mulberroside A	Treatment
X4	72	13.97	Mulberroside A	Treatment
C1	0	1.21	Piceid	Control
C1	6	0.32	Piceid	Control
C1	12	0.47	Piceid	Control
C1	24	0.55	Piceid	Control
C1	48	0.25	Piceid	Control
C1	72	0	Piceid	Control
C2	0	1.27	Piceid	Control
C2	6	0.11	Piceid	Control
C2	12	0.57	Piceid	Control
C2	24	0.14	Piceid	Control
C2	48	0.22	Piceid	Control
C2	72	0.32	Piceid	Control
C3	0	1.29	Piceid	Control
C3	6	0.24	Piceid	Control
C3	12	0.6	Piceid	Control
C3	24	0.91	Piceid	Control
C3	48	0.5	Piceid	Control
C3	72	0.13	Piceid	Control
C4	0	1.06	Piceid	Control
C4	6	0.32	Piceid	Control
C4	12	0.4	Piceid	Control
C4	24	0.83	Piceid	Control
C4	48	0.42	Piceid	Control
C4	72	0	Piceid	Control
X1	0	0.73	Piceid	Treatment
X1	6	0.47	Piceid	Treatment
X1	12	1.37	Piceid	Treatment
X1	24	1.72	Piceid	Treatment
X1	48	2.03	Piceid	Treatment
X1	72	1.26	Piceid	Treatment
X2	0	0.88	Piceid	Treatment
X2	6	0.25	Piceid	Treatment
X2	12	1.39	Piceid	Treatment
X2	24	1.76	Piceid	Treatment
X2	48	2.28	Piceid	Treatment
X2	72	1.55	Piceid	Treatment
X3	0	0.84	Piceid	Treatment
X3	6	0.43	Piceid	Treatment
X3	12	1.84	Piceid	Treatment
X3	24	1.67	Piceid	Treatment
X3	48	2.18	Piceid	Treatment
X3	72	1.64	Piceid	Treatment
X4	0	0.91	Piceid	Treatment
X4	6	0.64	Piceid	Treatment
X4	12	1.58	Piceid	Treatment
X4	24	1.76	Piceid	Treatment
X4	48	2.05	Piceid	Treatment
X4	72	1.33	Piceid	Treatment
