## Supplemental Table 5 for "Biosynthesis of oxyresveratrol in mulberry (*Morus alba* L.) is mediated by a group of p-coumaroyl-CoA 2’-hydroxylases acting upstream of stilbene synthases"

### Sheet: Hoja1
CD-HIT (version 4.8.1)	-c 0.95
STAR (version 2.7.3)	--alignEndsProtrude 10 ConcordantPair --alignIntronMax 100000 –twopassMode Basic
GeneMark (version 4.68)	--et_score 10 –fungus
Augustus (version 3.4.0)
fastp (version 0.20.0)	--detect_adapter_for_pe --n_base_limit 5 --cut_front_window_size 1 --cut_front_mean_quality 30 --cut_front -- cut_tail_window_size 1 – cut_tail_mean_quality 30 –cut_tail -l 20
Trinity (version 2.11.0)	--max_cov 30 --SS_lib_type RF –jaccard_clip
LoRDEC (version 0.8)	-k 19 -s 3
Kallisto (version 0.46.2)	--bias --rf-stranded
TransDecoder (version 5.5.0)	-m 90
MAKER (version 2)	est2genome=1 Protein2genome=1 run_evm=1 max_dna_len=300000 pred_flank=1891 always_complete=1 min_contig=1 split_hit=100000-70000 min_intron=1 single_exon=1 single_exon_length=120 correct_est_fusion=1
