## Supplemental Table 6 for "Biosynthesis of oxyresveratrol in mulberry (*Morus alba* L.) is mediated by a group of p-coumaroyl-CoA 2’-hydroxylases acting upstream of stilbene synthases"

### Sheet: Sheet1
Primers for gene amplification by PCR reaction
Gene	Forward (5->3)	Reverse (5→3)	Annealing temperature (ºC)	Source
MalC2’H	CACCATGGCGCCTACCAAAACCAGTGCCG	TTATGCCTTTGCGATATCAAT	46.5	Mal_HE_154X_1annotation
MalC2’H	CACCATGGCGCCTTCTAAACCCAAT	TTATGCCTTCGCAAAATCAATGG	55	pGenDONR plasmid
	CACC: sequence required for TOPO cloning
